# Using genetics to differentiate patients with similar symptoms: application to inflammatory arthritis in the rheumatology outpatient clinic

**DOI:** 10.1101/813220

**Authors:** Rachel Knevel, Saskia le Cessie, Chikashi C. Terao, Kamil Slowikowski, Jing Cui, Tom W.J. Huizinga, Karen H. Costenbader, Katherine P. Liao, Elizabeth W. Karlson, Soumya Raychaudhuri

## Abstract

Slow developing complex diseases are a clinical diagnostic challenge. Since genetic information is increasingly available prior to a patient’s first visit to a clinic, it might improve diagnostic accuracy. We aimed to devise a method to convert genetic information into simple probabilities discriminating between multiple diagnoses in patients presenting with inflammatory arthritis.

We developed G-Prob, which calculates for each patient the genetic probability for each of multiple possible diseases. We tested this for inflammatory arthritis-causing diseases (rheumatoid arthritis, systemic lupus erythematosus, spondyloarthropathy, psoriatic arthritis and gout). After validating in simulated data, we tested G-Prob in biobank cohorts in which genetic data were linked to electronic medical records:

- 1,200 patients identified by ICD-codes within the eMERGE database (n= 52,623);
- 245 patients identified through ICD codes and review of medical records within the Partners Biobank (n=12,604);
- 243 patients selected prospectively with final diagnoses by medical record review within the Partners Biobank (n=12,604).

The calibration of G-Prob with the disease status was high (with regression coefficients ranging from 0.90-1.08 (ideal would be 1.00) in all cohorts. G-Prob’s discriminative ability was high in all cohorts with pooled Area Under the Curve (AUC)=0.69 [95%CI 0.67-0.71], 0.81 [95%CI 0.76-0.84] and 0.84 [95%CI 0.81-0.86]. For all patients, at least one disease could be ruled out, and in 45% of patients a most likely diagnosis could be identified with an overall 64% positive predictive value. In 35% of instances the clinician’s initial diagnosis was incorrect. Initial clinical diagnosis explained 39% of the variance in final disease prediction which improved to 51% (*P*<0.0001) by adding G-Prob genetic data.

In conclusion, by converting genotypes into an interpretable probability value for five different inflammatory arthritides, we can better discriminate and diagnose rheumatic diseases. Genotypes available prior to a clinical visit could be considered part of patients’ medical history and potentially used to improve precision and diagnostic efficiency in clinical practice.
