## Supplemental Table 1 for "Using genetics to differentiate patients with similar symptoms: application to inflammatory arthritis in the rheumatology outpatient clinic"

### Sheet: TableS1
Chr	Marker	GRcH38.p7	Maj>Min	minor allele	MAF	OR					beta	P-Value (of original publication						Citation (source)
						Rapos	Raneg	SLE	SpA	PsA	Gout	Rapos	Raneg	SLE	SpA	PsA	Gout	Rapos	Raneg	SLE	SpA	PsA	Gout
1	rs10911628	184680369	C>A	A	0.0646	1	1	1.95	1	1	1			2.3e-13						Amstrong et al Genes Immun 2014
1	rs11209026	67240275	G>A	A	0.0616	1	1	1	0.621118	1	1					2e-27					Cortes et al Nat Genet 2013
1	rs11264341	155179017	C>T	T	0.4115	1	1	1	1	1	0.951229						6.2e-19						Kottgen et al Nat Genet 2015
1	rs12044149	67135003	G>T	T	0.2366	1	1	1	1	1.296	1				2.52e-12							Stuart et al AJHG 2015
1	rs12140275	38168207	A>T	T	0.2177	0.892857	0.892857	1	1	1	1	2e-09	2e-09					Okada et al Nature 2014	Okada et al Nature 2014
1	rs12141575	67281753	G>A	A	0.335	1	1	1	1.15	1	1					9.4e-11					Cortes et al Nat Genet 2013
1	rs1471633	145711327	C>A	A	0.493	1	1	1	1	1	1.06078						1.2e-29						Kottgen et al Nat Genet 2015
1	rs17849501	183573188	C>T	T	0.0596	1	1	2.24	1	1	1			3.45e-88						Bentham et al Nat Genet 2015
1	rs1801274	161509955	A>G	A	0.4891	1	1	0.826446	0.900901	1	1			1.04e-12		1.4e-09				Bentham et al Nat Genet 2015	Cortes et al Nat Genet 2013
1	rs187786174	2592372	G>A	A	0.31	0.869565	0.869565	1	1	1	1	7.8e-14	7.8e-14					Okada et al Nature 2014	Okada et al Nature 2014
1	rs2105325	173380586	C>A	A	0.2455	1.11	1.11	1	1	1	1	6.9e-13	6.9e-13					Okada et al Nature 2014	Okada et al Nature 2014
1	rs2205960	173222336	G>T	T	0.2266	1	1	1.22	1	1	1			6.3e-09						Gateva et al Nat Genet 2009
1	rs2228145	154454494	A>C	C	0.3598	1.08	1.08	1	0.847458	1	1	3.7e-09	3.7e-09					Okada et al Nature 2014	Okada et al Nature 2014
1	rs2240336	17347907	C>T	T	0.4145	0.877193	0.877193	1	1	1	1	5.9e-09	5.9e-09					Eyre et al Nat Genet 2012	Eyre et al Nat Genet 2012
1	rs2301888	17346235	G>A	A	0.3608	1.13	1.13	1	1	1	1	1.3e-18	1.3e-18					Okada et al Nature 2014	Okada et al Nature 2014
1	rs2476601	113834946	G>A	A	0.0944	1.81	1.81	1.39	1	1	1	6.6e-170	6.6e-170	1.1e-28				Okada et al Nature 2014	Okada et al Nature 2014	Bentham et al Nat Genet 2015
1	rs28411352	37812907	C>T	T	0.2505	1.12	1.12	1	1	1	1	2.8e-12	2.8e-12					Okada et al Nature 2014	Okada et al Nature 2014
1	rs3024505	206766559	G>A	A	0.168	1	1	1.12	1	1	1			4.64e-09						Bentham et al Nat Genet 2015
1	rs41299637	200908722	T>G	G	0.2734	1	1	1	0.840336	1	1					1.9e-15					Cortes et al Nat Genet 2013
1	rs4649203	24193430	A>G	G	0.2753	1	1	1	1	0.784314	1				3.73e-08							Stuart et al AJHG 2015
1	rs6600247	24978623	C>T	T	0.4543	1	1	1	0.862069	1	1					2.6e-15					Cortes et al Nat Genet 2013
1	rs6679677	113761186	C>A	A	0.0915	1.98	1.98	1	1	1	1	5.55e-25	5.55e-25					Burton et al Nature 2007	Burton et al Nature 2007
1	rs704840	173257056	T>G	G	0.2753	1	1	1.26	1	1	1			3.12e-19						Bentham et al Nat Genet 2015
1	rs7540214	24182257	C>T	T	0.1461	1	1	1	1	0.714286	1				1.6e-08							Stuart et al AJHG 2015
1	rs9782955	235876577	C>T	T	0.23	1	1	0.833333	1	1	1			1.25e-09						Bentham et al Nat Genet 2015
2	rs10175798	30226728	A>G	G	0.3797	1.09	1.09	1	1	1	1	1.1e-09	1.1e-09					Okada et al Nature 2014	Okada et al Nature 2014
2	rs10209110	100056230	T>C	T	0.4761	0.900901	0.900901	1	1	1	1	1.1e-08	1.1e-08					Eyre et al Nat Genet 2012	Eyre et al Nat Genet 2012
2	rs10865331	62324337	G>A	A	0.3847	1	1	1	1.29	1	1					1.9e-19					Reveille et al Nat Genet 2010
2	rs11571302	203878211	T>G	T	0.4891	1.14	1.14	1	1	1	1	4.5e-08	4.5e-08					Eyre et al Nat Genet 2012	Eyre et al Nat Genet 2012
2	rs11676922	100190478	A>T	T	0.46	1.12	1.12	1	1	1	1	1e-14	1e-14					Stahl 2010	Stahl 2010
2	rs11889341	191079016	C>T	T	0.2286	1.14	1.14	1.75	1	1	1	3.6e-19	3.6e-19	5.59e-122				Okada et al Nature 2014	Okada et al Nature 2014	Bentham et al Nat Genet 2015
2	rs1260326	27508073	C>T	T	0.4105	1	1	1	1	1	1.07681						1.2e-44						Kottgen et al Nat Genet 2015
2	rs12615545	181183725	T>C	C	0.4414	1	1	1	1.12	1	1					1e-09					Cortes et al Nat Genet 2013
2	rs13426947	191068528	G>A	A	0.1909	1.15	1.15	1	1	1	1	7.2e-10	7.2e-10					Eyre et al Nat Genet 2012	Eyre et al Nat Genet 2012
2	rs17050272	120548864	G>A	A	0.4503	1	1	1	1	1	1.03562						1.6e-10						Kottgen et al Nat Genet 2015
2	rs1858037	65371166	T>A	A	0.339	1.12	1.12	1	1	1	1	3.3e-15	3.3e-15					Okada et al Nature 2014	Okada et al Nature 2014
2	rs1980422	203745673	T>C	C	0.2604	1.12	1.12	1	1	1	1	3e-14	3e-14					Okada et al Nature 2014	Okada et al Nature 2014
2	rs1990760	162267541	T>C	C	0.3946	1	1	0.869565	1	0.819672	1				1.8e-08							Stuart et al AJHG 2015
2	rs2310173	102047167	C>A	T	0.4404	1	1	1	1.18	1	1					4.8e-07					Reveille et al Nat Genet 2010
2	rs34695944	60897715	T>C	C	0.3608	1.12	1.12	1	1	1	1	1.7e-15	1.7e-15					Okada et al Nature 2014	Okada et al Nature 2014
2	rs3768792	213006985	A>G	G	0.1412	1	1	1.26	1	1	1			1.21e-13						Bentham et al Nat Genet 2015
2	rs4672495	62294109	A>C	G	0.3181	1	1	1	1.18	1	1					3.2e-09					Reveille et al Nat Genet 2010
2	rs4676410	240624322	C>T	A	0.2	1	1	1	0.884956	1	1					9.9e-09					Cortes et al Nat Genet 2013
2	rs6715284	201289674	C>G	G	0.1024	1.14	1.14	1	1	1	1	1.8e-09	1.8e-09					Okada et al Nature 2014	Okada et al Nature 2014
2	rs6732565	110850255	A>G	G	0.3757	1.08	1.08	1	1	1	1	2.7e-08	2.7e-08					Okada et al Nature 2014	Okada et al Nature 2014
2	rs934734	65368452	A>G	A	0.499	0.884956	0.884956	1	1	1	1	5.3e-10	5.3e-10					Stahl 2010	Stahl 2010
3	rs13315591	58571114	T>C	C	0.0547	1.29	1.29	1	1	1	1	4.6e-08	4.6e-08					Stahl 2010	Stahl 2010
3	rs35677470	58197909	G>A	A	0.0527	1.19	1.19	1	1	1	1	1.7e-07	1.7e-07					Eyre et al Nat Genet 2012	Eyre et al Nat Genet 2012
3	rs3806624	27723132	G>A	G	0.4672	0.917431	0.917431	1	1	1	1	8.6e-09	8.6e-09					Okada et al Nature 2014	Okada et al Nature 2014
3	rs4452313	17005540	A>T	T	0.3082	1.09	1.09	1	1	1	1	1.6e-10	1.6e-10					Okada et al Nature 2014	Okada et al Nature 2014
3	rs564799	160011200	C>T	T	0.3509	1	1	0.869565	1	1	1			1.54e-09						Bentham et al Nat Genet 2015
3	rs6770152	53066198	T>G	G	0.4135	1	1	1	1	1	1.04498						2.6e-16						Kottgen et al Nat Genet 2015
3	rs73081554	58317208	C>T	T	0.0517	1.18	1.18	1	1	1	1	4.6e-08	4.6e-08					Okada et al Nature 2014	Okada et al Nature 2014
3	rs9311676	58484624	C>T	T	0.4135	1	1	0.877193	1	1	1			3.06e-14						Bentham et al Nat Genet 2015
3	rs9826828	136683218	G>A	A	0.0189	1.42	1.42	1	1	1	1	8.6e-10	8.6e-10					Okada et al Nature 2014	Okada et al Nature 2014
4	rs10028805	101816093	G>A	A	0.3748	1	1	0.833333	1	1	1			4.31e-17						Bentham et al Nat Genet 2015
4	rs11099098	80248758	G>T	T	0.2714	1	1	1	1	1	0.971416						6.5e-07						Kottgen et al Nat Genet 2015
4	rs11933540	26118379	T>C	C	0.3221	1.15	1.15	1	1	1	1	8.8e-17	8.8e-17					Okada et al Nature 2014	Okada et al Nature 2014
4	rs13119723	122297158	A>G	G	0.15	0.892857	0.892857	1	1	1	1	6.8e-07	6.8e-07					Stahl 2010	Stahl 2010
4	rs13142500	10725733	T>C	C	0.493	1.1	1.1	1	1	1	1	3e-09	3e-09					Okada et al Nature 2014	Okada et al Nature 2014
4	rs2231142	88131171	G>T	T	0.0944	1	1	1	1	1	1.24234						1e-134						Kottgen et al Nat Genet 2015
5	rs10036748	151078585	C>T	T	0.2555	1	1	1.32	1	1	1			1.27e-45						Bentham et al Nat Genet 2015
5	rs10045403	96812030	A>G	G	0.2694	1	1	1	0.833333	1	1					5.8e-14					Cortes et al Nat Genet 2013
5	rs10076782	159177955	C>A	A	0.2644	1	1	1	1	0.776398	1				5.6e-11							Stuart et al AJHG 2015
5	rs12188300	159402519	A>T	T	0.0606	1	1	1	1	1.727	1				1.29e-23							Stuart et al AJHG 2015
5	rs17632159	73135655	G>C	C	0.2952	1	1	1	1	1	0.961751						3.5e-11						Kottgen et al Nat Genet 2015
5	rs17728338	151098757	G>A	A	0.0696	1	1	1	1	1.793	1				5.97e-23							Stuart et al AJHG 2015
5	rs2082412	159290781	G>A	A	0.2256	1	1	1	1	0.696379	1				1.98e-15							Stuart et al AJHG 2015
5	rs2431697	160452971	T>C	C	0.4314	1	1	0.8	1	1	1			8.01e-28						Bentham et al Nat Genet 2015
5	rs2546890	159332892	G>A	A	0.4911	1	1	1	1	1.399	1				4.61e-24							Stuart et al AJHG 2015
5	rs2561477	103273223	G>A	A	0.3022	0.877193	0.877193	1	1	1	1	9.6e-11	9.6e-11					Okada et al Nature 2014	Okada et al Nature 2014
5	rs27037	96758990	C>A	T	0.2982	1	1	1	0.813008	1	1					8.2e-11					Reveille et al Nat Genet 2010
5	rs27434	96793809	G>A	A	0.2117	1	1	1	1.19	1	1					5.3e-12					Reveille et al Nat Genet 2010
5	rs2910686	96916885	T>C	C	0.4264	1	1	1	1.17	1	1					4.5e-17					Cortes et al Nat Genet 2013
5	rs30187	96788627	C>T	T	0.3499	1	1	1	1.29	1	1					4.4e-45					Cortes et al Nat Genet 2013
5	rs4921482	159337470	T>C	C	0.3529	1	1	1	1	0.682594	1				9.54e-25							Stuart et al AJHG 2015
5	rs6859219	56142753	C>A	A	0.22	0.78125	0.78125	1	1	1	1	9.6e-12	9.6e-12					Stahl 2010	Stahl 2010
5	rs6871626	159399784	C>A	A	0.37	1	1	1	1.1	1	1					3.1e-08					Cortes et al Nat Genet 2013
5	rs6887695	159395637	C>G	G	0.34	1	1	1	1	1.423	1				8.78e-21							Stuart et al AJHG 2015
5	rs7726414	134096143	C>T	T	0.0696	1	1	1.46	1	1	1			4.44e-16						Bentham et al Nat Genet 2015
5	rs7731626	56148856	G>A	A	0.38	1.21	1.21	1	1	1	1	7.3e-24	7.3e-24					Okada et al Nature 2014	Okada et al Nature 2014
5	rs953861	159345574	A>G	G	0.1491	1	1	1	1	1.451	1				3.68e-20							Stuart et al AJHG 2015
6	rs1165151	25821388	G>T	T	0.4612	1	1	1	1	1	0.913018						7e-70						Kottgen et al Nat Genet 2015
6	rs11755393	34856859	A>G	G	0.3539	1	1	1.17	1	1	1			2.2e-08						Gateva et al Nat Genet 2009
6	rs13190932	111591867	G>A	A	0.0676	1	1	1	1	1.467	1				3.1e-10							Stuart et al AJHG 2015
6	rs13210247	111601517	A>G	G	0.0835	1	1	1	1	1.394	1				1.18e-08							Stuart et al AJHG 2015
6	rs1571878	167127354	T>C	C	0.42	1.17	1.17	1	1	1	1	5e-35	5e-35					Okada et al Nature 2014	Okada et al Nature 2014
6	rs17264332	137684378	A>G	G	0.169	1.2	1.2	1.17	1	1	1	3.9e-20	3.9e-20					Okada et al Nature 2014	Okada et al Nature 2014
6	rs2233424	44266184	C>T	T	0.0497	1.26	1.26	1	1	1	1	1.4e-19	1.4e-19					Okada et al Nature 2014	Okada et al Nature 2014
6	rs2234067	36387877	C>A	A	0.1352	1.15	1.15	1	1	1	1	1.6e-09	1.6e-09					Okada et al Nature 2014	Okada et al Nature 2014
6	rs2451258	159085568	T>C	C	0.3479	1.11	1.11	1	1	1	1	2.7e-11	2.7e-11					Okada et al Nature 2014	Okada et al Nature 2014
6	rs33980500	111592059	C>T	T	0.0855	1	1	1	1	1.599	1				1.1e-17							Stuart et al AJHG 2015
6	rs458017	111374888	T>C	C	0.0646	1	1	1	1	1.394	1				3.81e-08							Stuart et al AJHG 2015
6	rs5029937	137874014	G>T	T	0.0239	1	1	1.82	1	1	1			5.3e-13						Gateva et al Nat Genet 2009
6	rs629326	159075681	T>G	G	0.4026	0.900901	0.900901	1	1	1	1	1.1e-06	1.1e-06					Eyre et al Nat Genet 2012	Eyre et al Nat Genet 2012
6	rs6568431	106140931	C>A	A	0.3946	1	1	1.22	1	1	1			5.04e-14						Bentham et al Nat Genet 2015
6	rs675209	7101851	C>T	T	0.2694	1	1	1	1	1	1.0629						1.3e-23						Kottgen et al Nat Genet 2015
6	rs72928038	90267049	G>A	A	0.1799	1	1	1	1	1	1	8.23e-07	8.23e-07					Fortune et al Nat Genet 2015	Fortune et al Nat Genet 2015
6	rs729761	43836834	G>T	T	0.2734	1	1	1	1	1	0.954087						8e-16						Kottgen et al Nat Genet 2015
6	rs9372120	106219660	T>G	G	0.1938	1.1	1.1	1	1	1	1	7.6e-10	7.6e-10					Okada et al Nature 2014	Okada et al Nature 2014
6	rs9378815	426155	C>G	G	0.35	1.1	1.1	1	1	1	1	1.7e-10	1.7e-10					Okada et al Nature 2014	Okada et al Nature 2014
6	rs9462027	34829464	G>A	A	0.2744	1	1	1.14	1	1	1			7.55e-09						Bentham et al Nat Genet 2015
7	rs10480300	151708919	C>T	T	0.2883	1	1	1	1	1	1.03562						4.1e-09						Kottgen et al Nat Genet 2015
7	rs10488631	128954129	T>C	C	0.1004	1.19	1.19	1.88	1	1	1	4.2e-11	4.2e-11	9.37e-110				Stahl 2010	Stahl 2010	Bentham et al Nat Genet 2015
7	rs1178977	73442719	A>G	G	0.1889	1	1	1	1	1	0.954087						1.2e-12						Kottgen et al Nat Genet 2015
7	rs3778753	128939988	A>G	G	0.48	1.12	1.12	1.45	1	1	1	1.1e-14	1.1e-14					Okada et al Nature 2014	Okada et al Nature 2014
7	rs4272	92607515	A>G	G	0.2237	1.1	1.1	1	1	1	1	5e-09	5e-09					Okada et al Nature 2014	Okada et al Nature 2014
7	rs4917014	50266267	T>G	G	0.3539	1	1	0.877193	1	1	1			6.39e-14						Bentham et al Nat Genet 2015
7	rs67250450	28135367	T>C	C	0.2256	1.09	1.09	1	1	1	1	3.7e-09	3.7e-09					Okada et al Nature 2014	Okada et al Nature 2014
7	rs79758729	37378851	A>G	G	0.1083	1	1	1	1	1	1	9.15e-07	9.15e-07					Fortune et al Nat Genet 2015	Fortune et al Nat Genet 2015
7	rs849142	28146272	C>T	T	0.492	1	1	1.13	1	1	1			8.61e-11						Bentham et al Nat Genet 2015
8	rs1516971	128529854	T>C	C	0.11	1.12	1.12	1	1	1	1	1.3e-10	1.3e-10					Okada et al Nature 2014	Okada et al Nature 2014
8	rs17786744	23919493	A>G	G	0.4284	1	1	1	1	1	1.02942						1.4e-08						Kottgen et al Nat Genet 2015
8	rs2736337	11484371	T>C	C	0.24	1.11	1.11	1.3	1	1	1	3.1e-13	3.1e-13					Okada et al Nature 2014	Okada et al Nature 2014
8	rs678347	101451374	A>G	G	0.2475	1.08	1.08	1	1	1	1	1.6e-08	1.6e-08					Okada et al Nature 2014	Okada et al Nature 2014
8	rs998731	80183160	T>C	T	0.4761	0.934579	0.934579	1	1	1	1	1.9e-08	1.9e-08					Okada et al Nature 2014	Okada et al Nature 2014
9	rs10813960	33180364	C>T	T	0.2744	1	1	1	1	1	0.970446						3.5e-07						Kottgen et al Nat Genet 2015
9	rs10985070	120873843	A>C	C	0.4344	1.08	1.08	1	1	1	1	5e-11	5e-11					Okada et al Nature 2014	Okada et al Nature 2014
9	rs1128905	136359387	C>T	C	0.49	1	1	1	1.1	1	1					7e-09					Cortes et al Nat Genet 2013
9	rs11574914	34710341	G>A	A	0.3151	1.15	1.15	1	1	1	1	2.6e-15	2.6e-15					Okada et al Nature 2014	Okada et al Nature 2014
9	rs951005	34743684	A>G	G	0.161	0.840336	0.840336	1	1	1	1	3.9e-10	3.9e-10					Stahl 2010	Stahl 2010
10	rs10795791	6066377	A>G	G	0.4195	1.09	1.09	1	1	1	1	3e-06	3e-06					Eyre et al Nat Genet 2012	Eyre et al Nat Genet 2012
10	rs10821905	50886333	G>A	A	0.2028	1	1	1	1	1	1.05866						7.4e-17						Kottgen et al Nat Genet 2015
10	rs11190133	99518968	C>T	T	0.3	1	1	1	0.862069	1	1					4.9e-14					Cortes et al Nat Genet 2013
10	rs1171614	59709780	C>T	T	0.2416	1	1	1	1	1	0.92404						2.3e-28						Kottgen et al Nat Genet 2015
10	rs12413578	9007290	C>T	T	0.1074	1.2	1.2	1	1	1	1	4.8e-08	4.8e-08					Okada et al Nature 2014	Okada et al Nature 2014
10	rs1250550	79300560	G>T	A	0.2982	1	1	1	0.900901	1	1					1.5e-09					Cortes et al Nat Genet 2013
10	rs12764378	62040245	G>A	A	0.2445	1.14	1.14	1	1	1	1	4.5e-10	4.5e-10					Eyre et al Nat Genet 2012	Eyre et al Nat Genet 2012
10	rs2104286	6057082	T>C	C	0.22	0.769231	0.769231	1	1	1	1	4.32e-05	4.32e-05					Burton et al Nature 2007	Burton et al Nature 2007
10	rs2275806	153924366	A>G	G	0.4493	1.11	1.11	1	1	1	1	4.6e-08	4.6e-08					Eyre et al Nat Genet 2012	Eyre et al Nat Genet 2012
10	rs2663052	48861350	G>A	A	0.4901	1	1	0.847458	1	1	1			5.25e-09						Bentham et al Nat Genet 2015
10	rs2671692	48889774	A>G	G	0.3956	1.08	1.08	1	1	1	1	2.8e-09	2.8e-09					Okada et al Nature 2014	Okada et al Nature 2014
10	rs3824660	8062759	T>C	C	0.3956	1.08	1.08	1	1	1	1	2e-08	2e-08					Okada et al Nature 2014	Okada et al Nature 2014
10	rs4948496	62045858	T>C	C	0.497	1	1	1.15	1	1	1			1.04e-10						Bentham et al Nat Genet 2015
10	rs6479800	62277122	G>C	C	0.2256	1.11	1.11	1	1	1	1	3.6e-08	3.6e-08					Okada et al Nature 2014	Okada et al Nature 2014
10	rs71508903	62020112	C>T	T	0.2197	1.17	1.17	1	1	1	1	4.7e-22	4.7e-22					Okada et al Nature 2014	Okada et al Nature 2014
10	rs793108	31126177	C>T	T	0.4543	1.07	1.07	1	1	1	1	1.3e-09	1.3e-09					Okada et al Nature 2014	Okada et al Nature 2014
10	rs947474	6348488	A>G	G	0.1789	1.11	1.11	1	1	1	1	4.1e-10	4.1e-10					Okada et al Nature 2014	Okada et al Nature 2014
11	rs10790268	118858682	G>A	A	0.1889	0.869565	0.869565	1	1	1	1	1.1e-15	1.1e-15					Okada et al Nature 2014	Okada et al Nature 2014
11	rs12802200	566936	C>A	A	0.1918	1	1	0.813008	1	1	1			8.81e-10						Bentham et al Nat Genet 2015
11	rs138193887	108096623	A>G	G	0.09	1.21	1.21	1	1	1	1	1.4e-08	1.4e-08					Okada et al Nature 2014	Okada et al Nature 2014
11	rs2078267	64566642	T>C	C	0.4692	1	1	1	1	1	1.07573						9.4e-38						Kottgen et al Nat Genet 2015
11	rs2732549	35066852	A>G	G	0.4374	1	1	0.833333	1	1	1			1.2e-23						Bentham et al Nat Genet 2015
11	rs3794060	71476633	T>C	C	0.2992	1	1	1.13	1	1	1			1.32e-20						Bentham et al Nat Genet 2015
11	rs4409785	95578258	T>C	C	0.1899	1.11	1.11	1	1	1	1	1.2e-11	1.2e-11					Okada et al Nature 2014	Okada et al Nature 2014
11	rs478607	64710591	A>G	G	0.1541	1	1	1	1	1	1.04812						4.4e-11						Kottgen et al Nat Genet 2015
11	rs4963128	589564	C>T	T	0.329	1	1	0.833333	1	1	1			4.9e-09						Gateva et al Nat Genet 2009
11	rs595158	61142109	A>C	C	0.4553	1.09	1.09	1	1	1	1	3.4e-08	3.4e-08					Eyre et al Nat Genet 2012	Eyre et al Nat Genet 2012
11	rs73013527	128627057	C>T	C	0.4702	0.909091	0.909091	1	1	1	1	1.2e-10	1.2e-10					Okada et al Nature 2014	Okada et al Nature 2014
11	rs7941765	128629105	C>T	C	0.498	1	1	1.15	1	1	1			1.35e-10						Bentham et al Nat Genet 2015
11	rs968567	61828092	C>T	T	0.1501	1.11	1.11	1	1	1	1	1.8e-08	1.8e-08					Okada et al Nature 2014	Okada et al Nature 2014
12	rs1059312	128794319	A>G	G	0.42	1	1	1.14	1	1	1			1.48e-13						Bentham et al Nat Genet 2015
12	rs10774624	111395984	A>G	G	0.4702	1.09	1.09	1	1	1	1	6.8e-09	6.8e-09					Okada et al Nature 2014	Okada et al Nature 2014
12	rs10774625	111472415	G>A	A	0.4771	1.08	1.08	1.17	1	1	1			4.09e-09						Bentham et al Nat Genet 2015
12	rs11065898	111424771	C>T	T	0.2097	1	1	1	1.11	1	1					4.7e-08					Cortes et al Nat Genet 2013
12	rs1860545	6337611	C>T	A	0.4225	1	1	1	0.877193	1	1					2.8e-10					Cortes et al Nat Genet 2013
12	rs2244608	120979185	A>G	G	0.3419	1	1	1	1	1	0.96464						8.1e-08						Kottgen et al Nat Genet 2015
12	rs3741414	57450266	C>T	T	0.1948	1	1	1	1	1	0.930531						2.2e-25						Kottgen et al Nat Genet 2015
12	rs653178	111569952	T>C	C	0.4662	1	1	1	1	1	1.03562						7.2e-12						Kottgen et al Nat Genet 2015
12	rs773125	56001170	A>G	G	0.3887	1.09	1.09	1	1	1	1	1.1e-10	1.1e-10					Okada et al Nature 2014	Okada et al Nature 2014
13	rs9603616	39793932	C>T	T	0.34	1.11	1.11	1	1	1	1	1.6e-12	1.6e-12					Okada et al Nature 2014	Okada et al Nature 2014
14	rs11624293	88022477	T>C	C	0.1	1	1	1	1.2	1	1					1.5e-10					Cortes et al Nat Genet 2013
14	rs12883343	35383268	C>G	G	0.3936	1	1	1	1	1.223	1				2.6e-09							Stuart et al AJHG 2015
14	rs1950897	68293424	T>C	C	0.3509	1.1	1.1	1	1	1	1	8.2e-11	8.2e-11					Okada et al Nature 2014	Okada et al Nature 2014
14	rs3783782	61473957	G>A	A	0.0089	1.16	1.16	1	1	1	1	2.2e-09	2.2e-09					Okada et al Nature 2014	Okada et al Nature 2014
14	rs4902562	68264741	G>A	A	0.3946	1	1	1.13	1	1	1			6.15e-10						Bentham et al Nat Genet 2015
15	rs11073328	38472642	C>T	T	0.1004	1	1	1.94	1	1	1			9.9e-15						Amstrong et al Genes Immun 2014
15	rs1394125	75866642	G>A	A	0.3419	1	1	1	1	1	1.04394						2.5e-13						Kottgen et al Nat Genet 2015
15	rs2289583	75018695	C>A	A	0.3131	1	1	1.2	1	1	1			6.22e-15						Bentham et al Nat Genet 2015
15	rs6598541	98727906	G>A	A	0.34	1	1	1	1	1	1.04394						4.8e-15						Kottgen et al Nat Genet 2015
15	rs8023715	97064451	C>A	A	0.0865	1	1	1.81	1	1	1			1.2e-08						Amstrong et al Genes Immun 2014
15	rs8026898	69699078	G>A	A	0.2853	1.16	1.16	1	1	1	1	3.6e-19	3.6e-19					Okada et al Nature 2014	Okada et al Nature 2014
15	rs8032939	38541832	T>C	C	0.2416	1.17	1.17	1	1	1	1	1.9e-18	1.9e-18					Okada et al Nature 2014	Okada et al Nature 2014
16	rs11644034	85939006	G>A	A	0.1	1	1	0.75188	1	1	1			9.58e-18						Bentham et al Nat Genet 2015
16	rs11860650	31315385	C>T	T	0.1412	1	1	1.64	1	1	1			1.9e-20						Gateva et al Nat Genet 2009
16	rs13330176	85985481	T>A	T	0.24	1.12	1.12	1	1	1	1	1.4e-12	1.4e-12					Okada et al Nature 2014	Okada et al Nature 2014
16	rs34572943	31261032	G>A	A	0.1282	1	1	1.78	1	1	1			3.39e-76						Bentham et al Nat Genet 2015
16	rs4780401	11745470	T>G	G	0.4066	1.07	1.07	1	1	1	1	4.1e-08	4.1e-08					Okada et al Nature 2014	Okada et al Nature 2014
16	rs7188445	79701090	G>A	A	0.3519	1	1	1	1	1	0.968507						1.6e-09						Kottgen et al Nat Genet 2015
16	rs7193778	69529987	T>C	C	0.1382	1	1	1	1	1	1.04707						8.2e-10						Kottgen et al Nat Genet 2015
16	rs9652601	11080508	G>A	A	0.334	1	1	0.847458	1	1	1			7.42e-17						Bentham et al Nat Genet 2015
17	rs164009	76287588	A>G	G	0.3817	1	1	1	1	1	0.972388						1.6e-07						Kottgen et al Nat Genet 2015
17	rs1877030	39583908	C>T	T	0.162	1.11	1.11	1	1	1	1	1.9e-08	1.9e-08					Okada et al Nature 2014	Okada et al Nature 2014
17	rs2286672	4809322	C>T	T	0.09	1	1	1.24	1	1	1			2.93e-09						Bentham et al Nat Genet 2015
17	rs2531875	27821141	T>G	G	0.3887	1	1	1	1.12	1	1					1.2e-10					Cortes et al Nat Genet 2013
17	rs2872507	39884510	G>A	A	0.4722	1.1	1.1	1	1	1	1	2.8e-09	2.8e-09					Eyre et al Nat Genet 2012	Eyre et al Nat Genet 2012
17	rs2941509	39764941	C>T	T	0.0308	1	1	1.41	1	1	1			7.98e-09						Bentham et al Nat Genet 2015
17	rs7224610	55287427	A>C	C	0.4314	1	1	1	1	1	1.04289						5.4e-17						Kottgen et al Nat Genet 2015
17	rs72634030	5369285	C>A	A	0.0915	1.12	1.12	1	1	1	1	1.5e-09	1.5e-09					Okada et al Nature 2014	Okada et al Nature 2014
17	rs9901869	47497840	A>G	G	0.497	1	1	1	0.877193	1	1					6e-15					Cortes et al Nat Genet 2013
18	rs2469434	69876810	T>C	C	0.3976	1.06	1.06	1	1	1	1	8.9e-10	8.9e-10					Okada et al Nature 2014	Okada et al Nature 2014
18	rs8083786	12881362	A>G	G	0.14	1.14	1.14	1	1	1	1	6.3e-18	6.3e-18					Okada et al Nature 2014	Okada et al Nature 2014
19	rs1035942	7199792	G>A	A	0.2654	1	1	1	1	1	1.02942						1.2e-07						Kottgen et al Nat Genet 2015
19	rs147622113	159176563	C>T	T	0.01	1.47	1.47	1	1	1	1	8.6e-10	8.6e-10					Okada et al Nature 2014	Okada et al Nature 2014
19	rs2304256	10364976	C>A	A	0.2624	1	1	0.787402	1	1	1			3.5e-13						Bentham et al Nat Genet 2015
19	rs34536443	10352442	G>C	C	0.0288	1.46	1.46	1	1	0.517063	1	4.4e-16	4.4e-16		2.66e-09			Okada et al Nature 2014	Okada et al Nature 2014			Stuart et al AJHG 2015
19	rs35164067	10414505	G>A	A	0.168	1	1	1	0.869565	1	1					3.4e-10					Cortes et al Nat Genet 2013
20	rs11697848	49958778	C>T	T	0.0447	1	1	2.12	1	1	1			1.4e-11						Amstrong et al Genes Immun 2014
20	rs4239702	46120612	C>T	T	0.29	0.862069	0.862069	1	1	1	1	4e-18	4e-18					Okada et al Nature 2014	Okada et al Nature 2014
21	rs11203203	42416077	G>A	A	0.35	1.11	1.11	1	1	1	1	3.8e-06	3.8e-06					Stahl 2010	Stahl 2010
21	rs1893592	42434957	A>C	C	0.28	1.11	1.11	1	1	1	1	7.2e-12	7.2e-12					Okada et al Nature 2014	Okada et al Nature 2014
21	rs2242944	39093252	G>A	A	0.3638	1	1	1	0.719424	1	1					8.3e-20					Reveille et al Nat Genet 2010
21	rs2834512	34539301	G>A	A	0.1412	0.862069	0.862069	1	1	1	1	2.1e-08	2.1e-08					Eyre et al Nat Genet 2012	Eyre et al Nat Genet 2012
21	rs2836883	39094818	G>A	A	0.2575	1	1	1	0.847458	1	1					6.5e-17					Cortes et al Nat Genet 2013
21	rs7282490	44195858	A>G	G	0.4	1	1	1	1.11	1	1					6.2e-09					Cortes et al Nat Genet 2013
21	rs8133843	35365944	A>G	G	0.3748	0.900901	0.900901	1	1	1	1	2.7e-09	2.7e-09					Okada et al Nature 2014	Okada et al Nature 2014
22	rs11089637	21624807	T>C	C	0.167	1.08	1.08	1.28	1	1	1	2.1e-09	2.1e-09					Okada et al Nature 2014	Okada et al Nature 2014
22	rs909685	39351666	T>A	T	0.3	0.892857	0.892857	1	1	1	1	1.4e-16	1.4e-16					Okada et al Nature 2014	Okada et al Nature 2014
total number	208					93	93	49	29	18	29
	MHC region	Reference
6	HLA_A_77_30018741_N	HLA_A_77_30018741_D / *_S				0.85	1	1	1	1	1							Han et al AJHG 2014
6	HLA_A_95_30019036_L	HLA_A_95_30019036_I				1	1	1	1	0.94	1											Okada et al AJHG 2014
6	HLA_A_95_30019036_V	HLA_A_95_30019036_I				1	1	1	1	1.46	1											Okada et al AJHG 2014
6	HLA_B_45_31432581_E	HLA_B_45_31432581_T / *_K / *_M				1	1	1	1	1.14	1											Okada et al AJHG 2014
6	HLA_B_67_31432515_C	HLA_B_67_31432515_S				1	1	1	1	2.01	1											Okada et al AJHG 2014
6	HLA_B_67_31432515_F	HLA_B_67_31432515_S				1	1	1	1	0.98	1											Okada et al AJHG 2014
6	HLA_B_67_31432515_M	HLA_B_67_31432515_S				1	1	1	1	1.4	1											Okada et al AJHG 2014
6	HLA_B_67_31432515_Y	HLA_B_67_31432515_S				1	1	1	1	1.13	1											Okada et al AJHG 2014
6	HLA_B_9_31432689_D	HLA_B_9_31432689_T				2.13	1.24	1	1	1.64	1							Han et al AJHG 2014	Han et al AJHG 2014			Okada et al AJHG 2014
6	HLA_B_9_31432689_H	HLA_B_9_31432689_T				1	1	1	1	0.89	1											Okada et al AJHG 2014
6	HLA_DPB1_9_33156439_F	HLA_DPB1_9_33156439_H / *_Y				1.31	1	1	1	1	1							Han et al AJHG 2014
6	HLA_DQA1_53_32717209_Q	HLA_DQA1_53_32717209_K				1	1	1	1	0.89	1											Okada et al AJHG 2014
6	HLA_DQA1_53_32717209_R	HLA_DQA1_53_32717209_K				1	1	1	1	1.1	1											Okada et al AJHG 2014
6	HLA_DRB1_11_32660115_S/ *_L	HLA_DRB1_11_32660115_V/ *_A/ *_P/ *_G				1	1.23	1	1	1	1								Han et al AJHG 2014			Han et al AJHG 2014
6	HLA_B*08:01	mulitvariate analysis with HLA–DQB*02:01, HLA–B*08:01, HLA–DQA*01:02, rs74290525, HLA–DR3*02:00, HLA–B*18:01				1	1	1.5	1	1	1								Bentham et al Nat Genet 2015
6	HLA_B*18:01	mulitvariate analysis with HLA–DQB*02:01, HLA–B*08:01, HLA–DQA*01:02, rs74290525, HLA–DR3*02:00, HLA–B*18:01				1	1	1.32	1	1	1									Bentham et al Nat Genet 2015
6	HLA_B*27:02	mulitvariate analysis with HLA_B*27:05				1	1	1	62.4	1	1										Cortes et al Nat Comm 2015
6	HLA_B*27:05	mulitvariate analysis with HLA_B*27:02				1	1	1	43.4	1	1										Cortes et al Nat Comm 2015
6	HLA_C*06:02	Other HLA-C 4-digit alleles				1	1	1	1	2.75	1											Okada et al AJHG 2014
6	HLA_C*12:03	Other HLA-C 4-digit alleles				1	1	1	1	1.5	1											Okada et al AJHG 2014
6	HLA_DQA1*01:02	mulitvariate analysis with HLA–DQB*02:01, HLA–B*08:01, HLA–DQA*01:02, rs74290525, HLA–DR3*02:00, HLA–B*18:01				1	1	1.38	1	1	1								Bentham et al Nat Genet 2015
6	HLA_DQB1*02:01	mulitvariate analysis with HLA–DQB*02:01, HLA–B*08:01, HLA–DQA*01:02, rs74290525, HLA–DR3*02:00, HLA–B*18:01				1	1	1.79	1	1	1								Bentham et al Nat Genet 2015
6	HLA_DRB1*03:01	mulitvariate analysis with HLA–DQB*02:01, HLA–B*08:01, HLA–DQA*01:02, rs74290525, HLA–DR3*03:01, HLA–B*18:01				1	1	1.3	1	1	1								Bentham et al Nat Genet 2015
6	HLA_DRB1_11_13_71_74_I†	HLA_DRB1_11_13_71_74_X				4.65	1	1	1	1	1							Han et al AJHG 2014
6	HLA_DRB1_11_13_71_74_II	HLA_DRB1_11_13_71_74_X				4.03	1	1	1	1	1							Han et al AJHG 2014
6	HLA_DRB1_11_13_71_74_III	HLA_DRB1_11_13_71_74_X				3.63	1	1	1	1	1							Han et al AJHG 2014
6	HLA_DRB1_11_13_71_74_IV	HLA_DRB1_11_13_71_74_X				2.11	1	1	1	1	1							Han et al AJHG 2014
6	HLA_DRB1_11_13_71_74_IX	HLA_DRB1_11_13_71_74_X				1.03	1	1	1	1	1							Han et al AJHG 2014
6	HLA_DRB1_11_13_71_74_V	HLA_DRB1_11_13_71_74_X				1.82	1	1	1	1	1							Han et al AJHG 2014
6	HLA_DRB1_11_13_71_74_VI	HLA_DRB1_11_13_71_74_X				1.58	1	1	1	1	1							Han et al AJHG 2014
6	HLA_DRB1_11_13_71_74_VII	HLA_DRB1_11_13_71_74_X				1.29	1	1	1	1	1							Han et al AJHG 2014
6	HLA_DRB1_11_13_71_74_VIII	HLA_DRB1_11_13_71_74_X				1.04	1	1	1	1	1							Han et al AJHG 2014
6	HLA_DRB1_11_13_71_74_XI	HLA_DRB1_11_13_71_74_X				0.92	1	1	1	1	1							Han et al AJHG 2014
6	HLA_DRB1_11_13_71_74_XII	HLA_DRB1_11_13_71_74_X				0.87	1	1	1	1	1							Han et al AJHG 2014
6	HLA_DRB1_11_13_71_74_XIII	HLA_DRB1_11_13_71_74_X				0.83	1	1	1	1	1							Han et al AJHG 2014
6	HLA_DRB1_11_13_71_74_XIV	HLA_DRB1_11_13_71_74_X				0.77	1	1	1	1	1							Han et al AJHG 2014
6	HLA_DRB1_11_13_71_74_XIX	HLA_DRB1_11_13_71_74_X				0.49	1	1	1	1	1							Han et al AJHG 2014
6	HLA_DRB1_11_13_71_74_XV	HLA_DRB1_11_13_71_74_X				0.76	1	1	1	1	1							Han et al AJHG 2014
6	HLA_DRB1_11_13_71_74_XVI	HLA_DRB1_11_13_71_74_X				0.71	1	1	1	1	1							Han et al AJHG 2014
6	HLA_DRB1_11_13_71_74_XVII	HLA_DRB1_11_13_71_74_X				0.67	1	1	1	1	1							Han et al AJHG 2014
6	HLA_DRB1_11_13_71_74_XVIII	HLA_DRB1_11_13_71_74_X				0.6	1	1	1	1	1							Han et al AJHG 2014
6	rs74290525	mulitvariate analysis with HLA–DQB*02:01, HLA–B*08:01, HLA–DQA*01:02, rs74290525, HLA–DR3*03:01, HLA–B*18:01	G>A	A	0.02	1	1	1.55	1	1	1								Bentham et al Nat Genet 2015
total variants	42					21	2	6	2	13	0
	†the Latin numbers refer to the haplotype version as described by Han et al
	RApos = rheumatoid arthritis CCP positive,RAneg = rheumatoid arthritis CCP negative, SLE = systemic lupus erythematosous, SpA = spondyloarthropathy, PsA = psoriatic arthritis
	Maj = Major allele, Min = Minor allele, MAF = Minor allele frequency of european population according to http://www.ensembl.org/index.html
	REFERENCES
	Armstrong DL et al(2014) GWAS identifies novel SLE susceptibility genes and explains the association of the HLA region. Genes Immun. Sep;15(6):347-54. doi: 10.1038/gene.2014.23.
	Bentham J et al (2015) Genetic association analyses implicate aberrant regulation of innate and adaptive immunity genes in the pathogenesis of systemic lupus erythematosus. Nat Genet. Dec;47(12):1457-1464. doi: 10.1038/ng.3434.
	Burton Pr, Wellcome Trust Case Control Consortium et al (2007) Genome-wide association study of 14,000 cases of seven common diseases and 3,000 shared controls. Nature. Jun 7;447(7145):661-78.
	Cortes A International Genetics of Ankylosing Spondylitis Consortium (IGAS) et al (2013) Identification of multiple risk variants for ankylosing spondylitis through high-density genotyping of immune-related loci. Nat Genet. Jul;45(7):730-8. doi: 10.1038/ng.2667.
	Eyre S et al (2012) High-density genetic mapping identifies new susceptibility loci for rheumatoid arthritis. Nat Genet. Dec;44(12):1336-40. doi: 10.1038/ng.2462.
	Fortune MD et al (2015) Statistical colocalization of genetic risk variants for related autoimmune diseases in the context of common controls. Nat Genet. Jul;47(7):839-46. doi: 10.1038/ng.3330.
	Gateva V et al (2009) A large-scale replication study identifies TNIP1, PRDM1, JAZF1, UHRF1BP1 and IL10 as risk loci for systemic lupus erythematosus. Nat Genet. Nov;41(11):1228-33. doi: 10.1038/ng.468.
	Han et al (2014) Fine mapping seronegative and seropositive rheumatoid arthritis to shared and distinct HLA alleles by adjusting for the effects of heterogeneity. Am J Hum Genet. 2014 Apr 3;94(4):522-32. doi: 10.1016/j.ajhg.2014.02.013.
	Köttgen et al (2013) Genome-wide association analyses identify 18 new loci associated with serum urate concentrations. Nat Genet. Feb;45(2):145-54. doi: 10.1038/ng.2500
	Okada Y et al (2014) Fine mapping major histocompatibility complex associations in psoriasis and its clinical subtypes.Am J Hum Genet. 2014 Aug 7;95(2):162-72. doi: 10.1016/j.ajhg.2014.07.002.
	Okada Y et al (2014) Genetics of rheumatoid arthritis contributes to biology and drug discovery. Nature Feb 20;506(7488):376-81. doi: 10.1038/nature12873.
	Reveille JD Australo-Anglo-American Spondyloarthritis Consortium (TASC), et al (2010) Genome-wide association study of ankylosing spondylitis identifies non-MHC susceptibility loci. Nat Genet. Feb;42(2):123-7. doi: 10.1038/ng.513.
	Stahl EA et al (2010) Genome-wide association study meta-analysis identifies seven new rheumatoid arthritis risk loci. Nat Genet. Jun;42(6):508-14. doi: 10.1038/ng.582
	Strange A. Genetic Analysis of Psoriasis Consortium & the Wellcome Trust Case Control Consortium (WTCCC), et al (2010) A genome-wide association study identifies new psoriasis susceptibility loci and an interaction between HLA-C and ERAP1. Nat Genet. Nov;42(11):985-90. doi: 10.1038/ng.694.
	Stuart PE et al (2015) Genome-wide Association Analysis of Psoriatic Arthritis and Cutaneous Psoriasis Reveals Differences in Their Genetic Architecture. Am J Hum Genet. 2015 Dec 3;97(6):816-36. doi: 10.1016/j.ajhg.2015.10.019.
